# Genome-wide analysis tracks the emergence of intraspecific polyploids in *Phragmites australis*

**DOI:** 10.1101/2021.09.05.458733

**Authors:** Cui Wang, Lele Liu, Meiqi Yin, Franziska Eller, Hans Brix, Tong Wang, Jarkko Salojärvi, Weihua Guo

**Author notes:** **Correspondence to:** Professor Weihua Guo, Assistant Professor Jarkko Salojärvi.

## Abstract

Polyploidization is a common event in plant evolution, and it plays an important role in plant speciation and adaptation. To address the role of polyploidization in grass diversification, we studied *Phragmites australis*, a species with intraspecific variation of chromosome numbers ranging from 2n=36 to 144. A combined analysis of genome structure, phylogeny and population genetics were used to study the evolution of *P. australis*. Whole-genome sequencing of three representative lineages revealed the allopolyploid origin of the species, with subgenome divergence dating back to approximately 29 million years ago, and the genomes showed hallmarks of relaxed selection associated with asexual propagation. Genome-wide analysis of 88 individuals from different populations around the world using restriction site associated DNA sequencing (RAD-seq) identified seven main intraspecific lineages with extensive genetic admixture. Each lineage was characterized by a distinct ploidy level, mostly tetraploid or octoploid, suggesting several polyploid events. Furthermore, we observed octoploid and hexaploid lineages at contact zones in Romania, Hungary and South Africa, suggestively due to genomic conflicts in allotetraploid parental lineages. Polyploidy may have evolved as a strategy to escape from the evolutionary dead-end of asexual propagation and the resulting decrease in genomic plasticity.
