## Supplementary material for "Genome-wide analysis tracks the emergence of intraspecific polyploids in *Phragmites australis*": Table

### Sheet: Table 1
Table 1 Sampling information and genetic background information of each individual summarized based on RAD-tag sequences. Code is the sample name shared among PhragNet member groups, which can be used to trace the individuals in other studies. Ploidy were measured using flow cytometry, and predicted ploidy was inferred from the method described in this study. Genetic grouping and F coefficient we…
Sample name	Species	Code	Region	Coordinate	Predict ploidy	Ploidy (flow cytometry)	Pi based on RAD-tag sites	Approximate genome size based on flow cytometry(G)	F coefficients	K=6 Grouping
Y1	Phragmites australis	FEAU162	Australia	36°09'00.0"S 147°00'00.0"E	8x	8x	0.001145545	3.912	0.458305	AU
Y3	Phragmites australis	ZA188	South Africa	30°58'00.0"S 19°27'00.0"E	8x	8x	0.0009982668	3.912	0.551952	Neoploid
Y4	Phragmites australis	NAint191	US	43°16'35.0"N 77°16'40.0"W	4x	4x	0.001037116	1.956	0.379449	EU
Y6	Phragmites australis	FEAU136	Australia	34°56'00.0"S 138°36'00.0"E	8x	8x	0.001052447	3.912	0.452855	AU
Y7	Phragmites australis	Land212	US	29°12'25"N 89°12'31"W	6x	?	0.001460051		0.264993	USland
Y9	Phragmites australis	Delta213	US	29°12'28"N 89°12'33"W	8x	?	0.001119392		0.412446	AU
Y10	Phragmites australis	EU207IT	Italy	45°41'00.0"N 9°46'00.0"E	4x	4x?	0.001069744	1.956	0.396982	EU
Y11	Phragmites australis	EU60GB	GB	56°27'29.0"N 3°03'03.0"W	4x	4x?	0.00109181	1.956	0.429261	EU
Y12	Phragmites australis	LAN126US	US	30°22'43.0"N 90°09'39.0"W	6x	4x	0.001411554	1.956	0.269601	USland
Y13	Phragmites australis	EU620	Czech	48°39'00.0"N 14°22'00.0"E	4x	4x?	0.00109395	1.956	0.424398	EU
Y14	Phragmites australis	NAint61	US	41°20'05.0"N 89°06'36.0"W	4x	4x	0.0008987925	1.956	0.529419	EU
Y15	Phragmites australis	NAint186	US	37°17'11.0"N 75°55'22.0"W	4x	4x	0.0009973578	1.956	0.473458	EU
Y16	Phragmites australis	NAint113	US	41°22'37.0"N 71°30'41.0"W	4x	4x?	0.000909906	1.956	0.431941	EU
Y17	Phragmites australis	NAnat211	US	44°00'02.0"N 96°19'02.0"W	4x	4x?	0.0003126809	2.124	0.985731	USnat
Y18	Phragmites australis	MED174	Tunisia	33°53'00.0"N 10°07'00.0"E	4x	4x	0.0009180441	1.956	0.544681	Med
Y19	Phragmites australis	EU172	Slovenia	46°03'19.0"N 14°30'52.0"E	4x	4x	0.0007384675	1.956	0.735836	EU
Y20	Phragmites australis	EU67	Belgium	51°13'00.0"N 4°25'00.0"E	4x	4x?	0.001124662	1.956	0.379362	EU
Y21	Phragmites australis	MED15	Lybia	26°33'32.0"N 13°07'06.0"E	4x	?	0.000620307		0.768459	Med
Y22	Phragmites australis	LAND224	US	35°13'22.0"N 88°02'39.0"W	4x	4x?	0.00102057	1.956	0.427042	EU
Y23	Phragmites australis	EU78	Poland	51°44'00.0"N 18°31'00.0"E	4x	4x?	0.001006788	1.956	0.433555	EU
Y24	Phragmites australis	LAND101	US	30°15'19.0"N 88°06'35.0"W	4x	6x?	0.0009604115	2.934	0.390944	EU
Y25	Phragmites australis	FEAU150	Australia	34°28'00.0"S 146°01'00.0"E	8x	8x	0.001046219	3.912	0.455894	AU
Y26	Phragmites australis	Delta215	US	29°15'34"N 89°14'32"W	4x	?	0.0007033008		0.664156	Med
Y27	Phragmites australis	NAnat130	US	49°58'00.0"N 98°18'00.0"W	4x	4x?	0.0004061957	2.124	0.97977	USnat
Y28	Phragmites australis	MED68	Algeria	31°42'07.0"N 6°03'16.0"E	4x	?	0.0009276969		0.462118	Med
Y30	Phragmites australis	LAND109	US	30°23'45.0"N 86°13'44.0"W	6x	?	0.001487492		0.267768	USland
Y31	Phragmites australis	Delta208	US	29°15'17"N 89°14'27"W	4x	?	0.0009467217		0.492231	EU
Y32	Phragmites mauritianus	TRAF93	Uganda	0°18'56.0"N 32°33'56.0"E	4x	?	0.001099334		0.536978	CN
Y33	Phragmites australis	Land206	US	29°10'16.4"N 89°16'14.4"W	6x	?	0.001444116		0.260094	USland
Y34	Phragmites australis	DELTA210	US	29°15'14"N 89°14'29"W	4x	?	0.0007370464		0.680457	Med
Y35	Phragmites australis	Delta144	US	29°44'30.0"N 92°49'18.0"W	6x	?	0.001422612		0.245435	USland
Y36	Phragmites australis	ZA105	South Africa	33°56'45.0"S 18°27'46.0"E	8x	8x?	0.0009825887	3.912	0.522922	Neoploid
Y37	Phragmites australis	LAD118	US	29°35'44.0"N 90°43'10.0"W	6x	4x	0.001459864	1.956	0.248298	USland
Y38	Phragmites australis	YRD9	China	37°27'35.6"N 118°32'18.1"E	4x	?	0.001057281		0.522759	CN
Y39	Phragmites australis	CHANGZHOI	China	31°45'57.9"N 119°55'06.1"E	8x	?	0.0009340169		0.563193	AU
Y40	Phragmites australis	YUNCHENG	China	35°00'38.0"N 110°59'50.1"E	4x	?	0.001031792		0.533437	CN
Y41	Phragmites australis	GANSU	China	36°12'27.8"N 103°42'08.5"E	4x	?	0.00114501		0.535657	CN
Y43	Phragmites australis		China	36°12'58.6"N 120°27'45.6"E	8x	?	0.0009319595		0.675475
Y44	Phragmites australis	QH05	China	35°50'44.2"N 102°51'15.5"E	6x	?	0.001096595		0.545798
Y45	Phragmites australis	QH0B	China	36°12'10.8"N 100°41'20.8"E	4x	?	0.001282447		0.484012	CN
Y46	Phragmites australis	NX15	China	38°29'27.2"N 106°31'21.7"E	4x	?	0.001216844		0.506101	CN
Y47	Phragmites australis	NX21	China	37°49'37.9"N 105°55'19.2"E	4x	?	0.001179489		0.49823	CN
Y48	Phragmites australis		China	24°58'33.2"N 102°40'18.0"E	8x	?	0.00124652		0.459955
Y49	Phragmites australis		China	36°28'12.2"N 118°56'09.7"E	8x	?	0.0009795255		0.643238
Y51	Phragmites australis		China	32°05'42.5"N 118°44'40.6"E	8x	?	0.0009503425		0.579794	AU
Y53	Phragmites australis		China	31°07'27.9"N 121°41'55.4"E	8x	?	0.0009319458		0.602900	AU
Y55	Phragmites australis	1234	China	37°58'41.9"N 120°41'39.1"E	4x	?	0.0009366259		0.709808
Y56	Arundo donax		China	36°12'58.6"N 120°27'45.6"E	?	?	0.0003543758
Y57	Phragmites australis		China	114°17'46.9"E 34°48'04.5"N	4x	？	0.001018253		0.568223	CN
A2	Phragmites australis	602	Holland	52°23'00.0"N 4°49'00.0"E	4x	4x	0.001054367	1.956	0.37868	EU
A3	Phragmites australis	615	Sweden	58°27'00.0"N 14°54'00.0"E	4x	4x	0.001145338	1.956	0.41301
A5	Phragmites australis	663	Hungry	47°36'00.0"N 17°02'00.0"E	8x	8x	0.0008721807	3.912	0.651461
A7	Phragmites australis	624	Romania	45°10'00.0"N 29°20'00.0"E	8x	8x	0.000826486	3.912	0.618854
A8	Phragmites australis	625	Romania	45°10'00.0"N 29°20'00.0"E	6x	6x	0.0009117333	2.934	0.515508
A9	Phragmites australis	WHS4	US	29°12'28"N 89°12'33"W	4x	?	0.0007586725		0.628757	Med
A10	Phragmites australis	643	Romania	45°00'00.0"N 29°13'00.0"E	4x	4x	0.001155233	1.956	0.380008
B2	Phragmites australis	651	Romania	45°00'00.0"N 29°13'00.0"E	6x	6x	0.00094911	2.934	0.539827
C2	Phragmites australis	156	Australia	30°45'00.0"S 147°44'00.0"E	8x	8x	0.0009841082	3.912	0.416507	AU
C3	Phragmites australis	157	Australia	35°44'15.0"S 145°16'23.0"E	8x	8x	0.001071518	3.912	0.430921	AU
C6	Phragmites australis	167	Australia	36°54'00.0"S 145°14'00.0"E	8x	8x	0.001092667	3.912	0.438647	AU
C7	Phragmites australis	173	Australia	37°49'00.0"S 144°58'00.0"E	8x	8x	0.001129894	3.912	0.431813	AU
C9	Phragmites australis	146	Belgium	51°13'00.0"N 4°25'00.0"E	4x	4x	0.00104804	1.956	0.389785	EU
C10	Phragmites australis	131	Canada	45°05'00.0"N 74°11'00.0"W	4x	4x?	0.0009488012	1.956	0.411914	EU
C11	Phragmites australis	151	Canada	45°30'00.0"N 73°35'00.0"W	4x	4x	0.0009055492	1.956	0.469156	EU
C12	Phragmites australis	152	Canada	45°34'00.0"N 73°51'00.0"W	4x	4x	0.0007267639	1.956	0.669281	EU
C13	Phragmites australis	153	Canada	45°08'00.0"N 74°00'00.0"W	4x	4x	0.0009251041	1.956	0.419038	EU
D4	Phragmites australis	657	Romania	45°00'00.0"N 29°13'00.0"E	4x	4x	0.001142634	1.956	0.388983
D5	Phragmites australis	8	Italy	39°05'39.0"N 8°21'33.0"E	4x	?	0.0009016425		0.504659	Med
D6	Phragmites australis	987	?	?	4x	?	0.000988332		0.363598	EU
D7	Phragmites australis	72	Spain	41°00'00.0"N 1°30'00.0"W	4x	4x	0.001045292	1.956	0.435295
D9	Phragmites australis	190	US	42°53'11.0"N 78°52'43.0"W	4x	4x	0.0009612973	1.956	0.452382	EU
D11	Phragmites australis	193	US	39°17'48.0"N 75°10'37.0"W	4x	4x	0.0009707508	1.956	0.396239	EU
D12	Phragmites australis	154	Canada	46°02'00.0"N 73°26'00.0"W	4x	4x	0.0009448683	1.956	0.429028	EU
D13	Phragmites australis	155	Canada	45°14'00.0"N 73°48'00.0"W	4x	4x	0.0009846927	1.956	0.416476	EU
E3	Phragmites australis	195	South Africa	30°27'00.0"S 20°29'00.0"E	4x	8x	0.0009565306	3.912	0.398391	EU
E9	Phragmites australis	102	Dakar	14°40'15.0"N 17°26'17.0"W	4x	4x	0.0008139928	1.956	0.55312	Med
E12	Phragmites australis	204	Canada	49°58'00.0"N 98°18'00.0"W	4x	4x	0.0003125104	2.124	0.987141	USnat
E13	Phragmites australis	671	Cyprus	35°02'12.0"N 32°25'35.0"E	4x	4x?	0.0009556248	1.956	0.456608	Med
F2	Phragmites australis	311	South Africa	24°59'00.0"S 28°38'00.0"E	8x	8x	0.0009941543	3.912	0.533774	Neoploid
F9	Phragmites australis	19	Libya	26°35'18.5"N 12°47'15.9"E	4x	?	0.000924919		0.46962	Med
F13	Phragmites australis	855	Spain	43°20'36.6"N 8°12'13.2"W	4x	?	0.0009826361		0.517969
H1	Phragmites australis	96	Australia	33°58'00.0"S 151°12'00.0"E	8x	8x	0.001185283	3.912	0.410912	AU
H2	Phragmites australis	57	Greece	35°21'53.0"N 24°28'17.0"E	6x	6x	0.00103495	2.934	0.487943
H5	Phragmites australis	686	Kuwait	29°19'03.0"N 47°28'47.2"E	4x	?	0.0009277392		0.580688
H6	Phragmites australis	129	Canada	43°40'00.0"N 79°25'00.0"W	4x	4x?	0.001006774	1.956	0.405977	EU
I12	Phragmites australis	97	Tunisia	33°49'00.0"N 11°02'00.0"E	4x	4x	0.0009390756	1.956	0.510868	Med
K2	Phragmites australis	84	Romania	?	6x?	8x	0.0009630314	3.912	0.543345
K12	Phragmites australis	183	Russia	43°06'17.0"N 131°35'19.0"E	4x	4x	0.0004987595	1.956	0.956257
K13	Phragmites australis	215	Russia	47°33'00.0"N 143°19'00.0"E	8x	8-10x?	0.0009521142		0.615166

### Sheet: Table 2
Assembly	Assembly length (bp)	Number of contigs	N50 length (bp)	DNA Cx value (pg)	Number of gene predictions	Complete BUSCOs (%)	Single-copy BUSCOs (%)	Duplicated BUSCOs (%)	Two homologs	Three homologs	Four homologs
Y17	922056673	19648	78980	0.543±0.021 #1	153995	4794(98.0)	2402(49.1)	2392(48.9)***	2324	51	14
Y21	814995062	26895	52722	0.500±0.002 #2	134902	4762(97.3)	2544(52.0)	2218(45.3)***	2144	58	14
Y7	1217185533	57442	35489	?	203999	4521(92.3)	2856(58.3)	1665(34.0)***	1544	106	10
*** indicates significant overlap of duplicated BUSCOs between pairwise comparisons with other assemblies (P< 0.001)
#1 Pyšek, P., Skálová, H., Čuda, J., Guo, W.Y., Suda, J., Doležal, J., Kauzál, O., Lambertini, C., Lučanová, M., Mandáková, T. and Moravcová, L., 2018. Small genome separates native and invasive populations in an ecologically important cosmopolitan grass. Ecology, 99(1), pp.79-90.
#2 Meyerson, Laura A., James T. Cronin, Ganesh P. Bhattarai, Hans Brix, Carla Lambertini, Magdalena Lučanová, Shelby Rinehart, Jan Suda, and Petr Pyšek. "Do ploidy level and nuclear genome size and latitude of origin modify the expression of Phragmites australis traits and interactions with herbivores?." Biological Invasions 18, no. 9 (2016): 2531-2549.

### Sheet: Table 3
Table 3 Predicted ploidy level for individuals which are genetically mixed by two or more lineages. The admixture ratios were inferred from the denovo assembled RAD-tag sequences. Expected loidy is calculated from Weighted arithmetic mean based on the admixture ratios among parental lineages, and predicted ploidy is inferred from the alternative allele frequency of raw sequences mapped to the ref…
Individuals	Admixture lineages	Ratio of admixture	Ploidy of original lineages	*Expected ploidy	*Predicted ploidy	Flow cytometry	Location
Y3	Med/EU/CN	0.45/0.37/0.18	4X/4X/4X	4	8X	8X	South Africa
Y44	CN/AU	0.76/0.24	4X/8X	4.96	6X	?
K13	AU/CN	0.78/0.22	8X/4X	7.12	8X	8-10X
Y43	AU/CN	0.72/0.28	8X/4X	6.88	8X	?
Y49	AU/CN	0.72/0.28	8X/4X	6.88	8X	?
Y48	AU/USland/CN	0.81/0.15/0.04	8X/8X/4X	7.84	8X?	?
Y55	AU/CN/USland/EU	0.72/0.15/0.02/0.11	8X/4X/8X/4X	6.96	4X	?
F2	Med/EU/CN	0.46/0.35/0.19	4X/4X/4X	4	8X	8X	South Africa
H2	Med/EU/CN	0.575/0.42/0.004	4X/4X/4X	4	6X	6X	Greece
H5	Med/CN	0.93/0.07	4X/4X	4	4X	?
Y36	EU/Med/CN	0.417/0.415/0.161	4X/4X/4X	4	8X	8X	South Africa
A3	EU/CN	0.92/0.08	4X/4X	4	4X	4X
A5	EU/CN/AU/Med	0.872/0.105/0.013/0.010	4X/4X/8X/4X	4.052	8X	8X	Hungray
A7	EU/CN/Med/AU	0.885/0.099/0.015/0.002	4X/4X/4X/8X	4.008	8X	8X	Romania
K2	EU/CN/Med	0.903/0.077/0.020	4X/4X/4X	4	6x	8x	Romania
A8	EU/CN	0.94/0.06	4X/4X	4	6X	6X	Romania
A10	EU/CN	0.984/0.016	4X/4X	4	4X	4X
B2	EU/CN/Med	0.918/0.078/0.004	4X/4X/4X	4	6X	6X	Romania
D4	EU/CN	0.98/0.02	4X/4X	4	4X	4X
D7	EU/Med	0.97/0.03	4X/4X	4	4X	4X
F13	EU/Med	0.97/0.03	4X/4X	4	4X	?
K12	USnat/AU	0.62/0.38	4X/8X	5.52	4X	4X
*expected loidy is calculated from Weighted arithmetic mean
*predicted ploidy is inferred from the alternative allele frequency

### Sheet: Table 4
Table 4 F3 statistics for all populations.
	Source 1	Source 2	Target	F3	Std.err	Z score	P
	AU	CN	EU	0.0151	0.000365	41.4	0.
	AU	CN	Med	0.0161	0.000373	43.2	0.
	AU	CN	Neoploid	0.0159	0.000361	44.1	0.
	AU	CN	USland	0.0142	0.000346	41.0	0.
	AU	CN	USnat	0.0110	0.000342	32.3	3.06e-229
	AU	EU	Med	0.0209	0.000429	48.7	0.
	AU	EU	Neoploid	0.0223	0.000455	49.1	0.
	AU	EU	USland	0.0181	0.000404	44.9	0.
	AU	EU	USnat	0.0148	0.000395	37.6	0.
	AU	Med	Neoploid	0.0249	0.000448	55.6	0.
	AU	Med	USland	0.0274	0.000481	56.9	0.
	AU	Med	USnat	0.0143	0.000383	37.5	4.51e-307
	AU	Neoploid	USland	0.0211	0.000414	50.8	0.
	AU	Neoploid	USnat	0.0148	0.000380	39.1	0.
	AU	USland	USnat	0.0218	0.000489	44.5	0.
	CN	EU	AU	0.0124	0.000336	36.8	3.67e-296
	CN	EU	Med	0.0171	0.000404	42.4	0.
	CN	EU	Neoploid	0.0188	0.000440	42.7	0.
	CN	EU	USland	0.0163	0.000413	39.5	0.
	CN	EU	USnat	0.0162	0.000439	36.9	1.24e-297
	CN	Med	AU	0.0113	0.000329	34.4	3.76e-259
	CN	Med	Neoploid	0.0204	0.000431	47.2	0.
	CN	Med	USland	0.0245	0.000506	48.5	0.
	CN	Med	USnat	0.0146	0.000419	34.9	2.91e-266
	CN	Neoploid	AU	0.0115	0.000333	34.6	1.17e-262
	CN	Neoploid	USland	0.0184	0.000430	42.9	0.
	CN	Neoploid	USnat	0.0153	0.000412	37.2	1.08e-302
	CN	USland	AU	0.0133	0.000349	37.9	0.
	CN	USland	USnat	0.0240	0.000537	44.7	0.
	CN	USnat	AU	0.0164	0.000411	39.9	0.
	EU	AU	CN	0.0218	0.000485	45.0	0.
	EU	Med	AU	0.0160	0.000419	38.2	0.
	EU	Med	CN	0.0171	0.000421	40.6	0.
	EU	Med	Neoploid	0.0186	0.000423	44.1	0.
	EU	Med	USland	0.0253	0.000532	47.6	0.
	EU	Med	USnat	0.0155	0.000457	34.0	6.15e-253
	EU	Neoploid	AU	0.0146	0.000396	36.8	1.98e-296
	EU	Neoploid	CN	0.0154	0.000403	38.3	0.
	EU	Neoploid	USland	0.0175	0.000438	40.0	0.
	EU	Neoploid	USnat	0.0146	0.000432	33.8	4.64e-250
	EU	USland	AU	0.0188	0.000470	40.0	0.
	EU	USland	CN	0.0179	0.000460	38.9	0.
	EU	USland	USnat	0.0257	0.000601	42.9	0.
	EU	USnat	AU	0.0221	0.000535	41.2	0.
	EU	USnat	CN	0.0180	0.000483	37.3	7.04e-305
	Med	AU	CN	0.0229	0.000481	47.6	0.
	Med	AU	EU	0.0182	0.000469	38.7	0.
	Med	CN	EU	0.0171	0.000459	37.3	3.12e-304
	Med	Neoploid	AU	0.0141	0.000391	36.1	9.79e-285
	Med	Neoploid	CN	0.0139	0.000381	36.5	5.85e-291
	Med	Neoploid	EU	0.0155	0.000403	38.5	0.
	Med	Neoploid	USland	0.00774	0.000291	26.6	2.38e-156
	Med	Neoploid	USnat	0.0146	0.000422	34.6	4.87e-262
	Med	USland	AU	0.0116	0.000338	34.4	8.77e-259
	Med	USland	CN	0.00968	0.000320	30.2	7.44e-201
	Med	USland	EU	0.00887	0.000327	27.1	3.08e-162
	Med	USland	USnat	0.0191	0.000465	41.1	0.
	Med	USnat	AU	0.0247	0.000553	44.7	0.
	Med	USnat	CN	0.0196	0.000492	39.9	0.
	Med	USnat	EU	0.0187	0.000505	37.0	1.55e-299
	Neoploid	AU	CN	0.0159	0.000441	36.0	5.56e-284
	Neoploid	AU	EU	0.00947	0.000378	25.0	2.86e-138
	Neoploid	AU	Med	0.00686	0.000353	19.5	2.54e- 84
	Neoploid	CN	EU	0.00864	0.000361	24.0	7.73e-127
	Neoploid	CN	Med	0.00708	0.000348	20.4	2.78e- 92
	Neoploid	EU	Med	0.00541	0.000340	15.9	4.55e- 57
	Neoploid	USland	AU	0.0107	0.000404	26.6	1.72e-155
	Neoploid	USland	CN	0.00902	0.000380	23.8	1.04e-124
	Neoploid	USland	EU	0.00654	0.000355	18.4	1.29e- 75
	Neoploid	USland	Med	0.0132	0.000419	31.5	6.00e-218
	Neoploid	USland	USnat	0.0177	0.000522	33.9	4.61e-252
	Neoploid	USnat	AU	0.0170	0.000501	33.8	3.95e-251
	Neoploid	USnat	CN	0.0121	0.000422	28.7	9.85e-181
	Neoploid	USnat	EU	0.00947	0.000418	22.7	8.21e-114
	Neoploid	USnat	Med	0.00635	0.000375	16.9	2.17e- 64
	USland	AU	CN	0.0417	0.000697	59.8	0.
	USland	AU	EU	0.0378	0.000672	56.2	0.
	USland	AU	Med	0.0285	0.000571	49.9	0.
	USland	AU	Neoploid	0.0348	0.000640	54.4	0.
	USland	CN	EU	0.0387	0.000672	57.5	0.
	USland	CN	Med	0.0304	0.000570	53.4	0.
	USland	CN	Neoploid	0.0366	0.000638	57.3	0.
	USland	EU	Med	0.0312	0.000581	53.8	0.
	USland	EU	Neoploid	0.0390	0.000664	58.8	0.
	USland	Med	Neoploid	0.0324	0.000571	56.7	0.
	USland	USnat	AU	0.0341	0.000701	48.7	0.
	USland	USnat	CN	0.0310	0.000678	45.7	0.
	USland	USnat	EU	0.0308	0.000676	45.6	0.
	USland	USnat	Med	0.0210	0.000575	36.6	2.12e-293
	USland	USnat	Neoploid	0.0279	0.000646	43.2	0.
	USnat	AU	CN	0.150	0.00157	95.5	0.
	USnat	AU	EU	0.146	0.00158	92.1	0.
	USnat	AU	Med	0.146	0.00157	93.1	0.
	USnat	AU	Neoploid	0.146	0.00157	92.9	0.
	USnat	AU	USland	0.139	0.00153	91.0	0.
	USnat	CN	EU	0.150	0.00158	94.8	0.
	USnat	CN	Med	0.151	0.00158	95.7	0.
	USnat	CN	Neoploid	0.151	0.00158	95.6	0.
	USnat	CN	USland	0.142	0.00152	93.2	0.
	USnat	EU	Med	0.152	0.00161	94.5	0.
	USnat	EU	Neoploid	0.153	0.00162	94.9	0.
	USnat	EU	USland	0.142	0.00154	92.2	0.
	USnat	Med	Neoploid	0.156	0.00161	97.3	0.
	USnat	Med	USland	0.152	0.00158	96.0	0.
	USnat	Neoploid	USland	0.145	0.00155	93.4	0.

### Sheet: Table 5
Table 5 Genetic introgression of the Phragmites australis lineages evaluated by D statistics.
Pop1	Pop2	Pop3	Pop4	Est	Se	Z	P	Gene flow
CN	USland	AU	Usnat	1.07e-2	4.21e-4	25.5	6.27e-144	CN-AU
Usland	CN	AU	USnat	-1.07e-2	4.21e-4	-25.5	6.27e-144	CN-AU
CN	Neoploid	AU	USnat	3.80e-3	2.67e-4	14.2	5.34e-46	CN-AU
Neoploid	CN	AU	Usnat	-3.80e-3	2.67e-4	-14.2	5.34e-46	CN-AU
CN	EU	AU	USnat	3.80e-3	2.96e-4	12.9	7.93e-38	CN-AU
EU	CN	AU	USnat	-3.80e-3	2.96e-4	-12.9	7.93e-38	CN-AU
CN	Med	AU	Usnat	3.29e-3	2.78e-4	11.8	2.91e-32	CN-AU
Med	CN	AU	USnat	-3.29e-3	2.78e-4	-11.8	2.91e-32	CN-AU
Usland	EU	AU	USnat	-6.95e-3	4.27e-4	-16.3	1.48e-59	EU-AU
EU	Usland	AU	USnat	6.95e-3	4.27e-4	16.3	1.48e-59	EU-AU
Usland	EU	CN	Usnat	-7.83e-3	4.53e-4	-17.3	3.99e-67	EU-CN
EU	Usland	CN	Usnat	7.83e-3	4.53e-4	17.3	3.99e-67	EU-CN
Med	Usland	AU	USnat	7.46e-3	3.41e-4	21.8	7.97e-106	Med-AU
Usland	Med	AU	USnat	-7.46e-3	3.41e-4	-21.8	7.97e-106	Med-AU
Med	Neoploid	AU	USnat	5.12e-4	2.23e-4	2.30	0.0217	Med-AU
Neoploid	Med	AU	Usnat	-5.12e-4	2.23e-4	-2.30	0.0217	Med-AU
Med	Usland	CN	Usnat	9.40e-3	3.75e-4	25.0	1.98e-138	Med-CN
Usland	Med	CN	USnat	-9.40e-3	3.75e-4	-25.0	1.98e-138	Med-CN
Med	EU	CN	Usnat	1.57e-3	3.04e-4	5.15	2.59e-07	Med-CN
EU	Med	CN	Usnat	-1.57e-3	3.04e-4	-5.15	2.59e-07	Med-CN
Med	Neoploid	CN	Usnat	7.34e-4	2.56e-4	2.87	0.0041	Med-CN
Neoploid	Med	CN	Usnat	-7.34e-4	2.56e-4	-2.87	0.0041	Med-CN
Med	Usland	EU	Usnat	1.02e-2	3.96e-4	25.8	9.42e-147	Med-EU
Usland	Med	EU	Usnat	-1.02e-2	3.96e-4	-25.8	9.42e-147	Med-EU
Usland	Neoploid	AU	USnat	-6.95e-3	3.92e-4	-17.7	2.04e-70	Neoploid-AU
Neoploid	Usland	AU	USnat	6.95e-3	3.92e-4	17.7	2.04e-70	Neoploid-AU
Usland	Neoploid	CN	Usnat	-8.67e-3	4.26e-4	-20.3	5.59e-92	Neoploid-CN
Neoploid	Usland	CN	Usnat	8.67e-3	4.26e-4	20.3	5.59e-92	Neoploid-CN
EU	Neoploid	CN	Usnat	-8.34e-4	2.81e-4	-2.97	0.003	Neoploid-CN
Neoploid	EU	CN	Usnat	8.34e-4	2.81e-4	2.97	0.003	Neoploid-CN
Usland	Neoploid	EU	Usnat	-1.11e-2	4.58e-4	-24.3	7.05e-131	Neoploid-EU
Neoploid	Usland	EU	Usnat	1.11e-2	4.58e-4	24.3	7.05e-131	Neoploid-EU
Med	Neoploid	EU	Usnat	-9.36e-4	3.00e-4	-3.12	0.00179	Neoploid-EU
Neoploid	Med	EU	Usnat	9.36e-4	3.00e-4	3.12	0.00179	Neoploid-EU
Usland	Neoploid	Med	Usnat	-4.48e-3	4.83e-4	-9.28	1.77e-20	Neoploid-Med
Neoploid	USland	Med	USnat	4.48e-3	4.83e-4	9.28	1.77e-20	Neoploid-Med
Med	EU	AU	USnat	5.13e-4	2.76e-4	1.86	0.0632
EU	Med	AU	Usnat	-5.13e-4	2.76e-4	-1.86	0.0632
EU	Neoploid	AU	Usnat	-9.70e-7	2.53e-4	-0.00384	0.997
Neoploid	EU	AU	Usnat	9.70e-7	2.53e-4	0.00384	0.997

### Sheet: Table 6
Table 6 Nucleotide diversity, inbreeding coefficient, and Tajima’s D of each population. AU: Australia, CN: China, EU: European union, Med: Mediterranean, Neoploid: South Africa, USland: land type in United States , USnat: Native US population.
Lineage	No. Samples	Variant sites	Nucleotide diversity (π)	Inbreeding coefficient (Fis)(mean±SD)	Tajima's D (mean±SD)
AU	12	14,483,006	0.099908	0.47±0.07	0.75±0.85
CN	8	13,735,587	0.096761	0.52±0.03	0.575±0.91
EU	26	14,397,584	0.095245	0.44±0.09	0.66±1.03
Med	11	12,996,871	0.074062	0.57±0.1	0.63±0.98
Neoploid	3	12,161,936	0.067431	0.54±0.01	0.81±0.77
USland	6	11,829,415	0.068414	0.26±0.01	1.54±1
USnat	3	13,841,684	0.0207	0.98±0.00	0.39±0.94

### Sheet: Table 7
Table 7 Nucleotide diversity of neutral and deleterious mutations.
	Nonsynonymous pi	Synonymous pi	Subgenome 1 nonsynonymous pi	Subgenome 2 nonsynonymous pi	RAD-seq sites pi
Y17	0.001417	0.001142	0.0001779804	0.0002560296	0.0003126809
Y21	0.002784	0.003121	0.0004095768	0.0004603851	0.000620307
Y7	0.0085960	0.009470	0.01090142	0.01202398	0.001460051

### Sheet: Table 8
Table 8 Genetic divergence between Phragmites australis lineages. The upper left showed Fst values, and lower right showed dxy values between population pairs.
	AU	CN	EU	Med	Neoploid	USland	USnat
AU		0.211729	0.223012	0.265285	0.259467	0.346475	0.489252
CN	0.012375		0.20958	0.24858	0.25424	0.34906	0.51815
EU	0.013155	0.012944		0.20492	0.17126	0.2905	0.44255
Med	0.012818	0.0122	0.012513		0.23876	0.30967	0.57556
Neoploid	0.012352	0.011314	0.011307	0.010047		0.44689	0.72516
USland	0.013155	0.012251	0.012315	0.0093289	0.0097483		0.71389
USnat	0.01963	0.020748	0.022376	0.020162	0.016577	0.017394

### Sheet: Table 9
Table 9 Pairwise divergence times estimated using Fastsimcoal2 and unfolded site frequency spectrum. The ancestral state was inferred using five outgroup species. The inferred generations of TMRCA (Time to the Most Recent Common Ancestor) was converted to years assuming the generation time of 2-4 years.
Lineage A	Lineage B	TMRCA(generations)	TMRCA(MYA, assuming 2-4 year per generation)
AU	EU	1262142	2.52-5.04
AU	CN	869547	1.74-3.48
AU	Neoploid	1011934	2.02-4.04
AU	USland	1233400	2.4-4.8
AU	Med	1188020	2.38-4.76
AU	USnat	1955573	3.92-7.84
EU	CN	1122755	2.24-4.48
EU	Neoploid	550953	1.1-2.2
EU	USland	1328919	2.66-5.32
EU	Med	821745	1.64-3.28
EU	USnat	2290181	4.58-9.16
CN	Neoploid	916194	1.84-3.68
CN	USland	1201659	2.4-4.8
CN	Med	1099687	2.2-4.4
CN	USnat	1976110	3.96-7.92
Neoploid	USland	843404	1.68-3.36
Neoploid	Med	545383	1.1-2.2
Neoploid	USnat	1710304	3.42-6.84
USland	Med	671411	1.34-2.68
USland	USnat	1774744	3.54-7.08
Med	USnat	1909561	3.82-7.64
